# Dealing with the promise of metabarcoding in mega-event biomonitoring: EXPO2015 unedited data

**DOI:** 10.1101/2022.01.02.474438

**Authors:** Giulia Agostinetto, Antonia Bruno, Anna Sandionigi, Alberto Brusati, Caterina Manzari, Alice Chiodi, Eleonora Siani, Luigimaria Borruso, Andrea Galimberti, Graziano Pesole, Massimo Labra, Maurizio Casiraghi

## Abstract

As human activities on our planet persist, causing widespread and irreversible environmental degradation, the need to biomonitor ecosystems has never been more pressing. These circumstances have required a renewal in monitoring techniques, encouraged by necessity to develop more rapid and accurate tools which will support timely observations of ecosystem structure and function. The World Exposition (from now ‘EXPO2015’) hosted in Milan from May to October 2015 was a global event that could be categorized as a mega-event, which can be defined as an acute environmental stressor, possibly generating biodiversity alteration and disturbance.

During the six months of EXPO2015, exhibitors from more than 135 countries and 22 million visitors insisted on a 1.1 million square meters area. Faced with such a massive event, we explore the potential of DNA metabarcoding using three molecular markers to improve the understanding of anthropogenic impacts in the area, both considering air and water monitoring. Furthermore, we explore the effectiveness of the taxonomy assignment phase considering different taxonomic levels of analysis and the use of data mining approaches to predict sample origin. Unless the degree of taxa identification still remains open, our results showed that DNA metabarcoding is a powerful genomic-based tool to monitor biodiversity at the microscale, allowing us to capture exact fingerprints of specific event sites and to explore in a comprehensive manner the eukaryotic community alteration. With this work, we aim to disentangle and overcome the crucial issues related to the generalization of DNA metabarcoding in order to support future applications.
