## Supplementary files directory for "Dealing with the promise of metabarcoding in mega-event biomonitoring: EXPO2015 unedited data": S1a.tsv

#SampleID	Old_name	BarcodeSequence	LinkerPrimerSequence	ReversePrimer	run_prefix	InputFileName	Medium	Target	siteID	Site	Category_site	Site_plus_time	Site_plus_season	Time_num	Season	Time	Ct	Sped	Run	Description	Period	Period2
S1B1A	S1B1As		GTACACACCGCCCGTC	TGATCCTTCTGCAGGTTCACCTAC	S1B1A	S1B1A-TOT-V9-18S_S1_L001_merged.filtered.trim.fasta	air	V9	1	S1	S	S_1	S_A	1	Autumn	Oct_14	NA	s1	120	v9.expo	Before	Winter_before
S1B2A	S1B2As		GTACACACCGCCCGTC	TGATCCTTCTGCAGGTTCACCTAC	S1B2A	S1B2A-TOT-V9-18S_S2_L001_merged.filtered.trim.fasta	air	V9	1	S1	S	S_1	S_A	1	Autumn	Oct_14	NA	s1	120	v9.expo	Before	Winter_before
S1B5	S1B5s		GTACACACCGCCCGTC	TGATCCTTCTGCAGGTTCACCTAC	S1B5	S1B5-TOT-V9-18S_S3_L001_merged.filtered.trim.fasta	air	V9	1	S1	S	S_2	S_W	2	Winter	Dic_14	NA	s1	120	v9.expo	Before	Winter_before
S1B6	S1B6s		GTACACACCGCCCGTC	TGATCCTTCTGCAGGTTCACCTAC	S1B6	S1B6-TOT-V9-18S_S9_L001_merged.filtered.trim.fasta	air	V9	1	S1	S	S_2	S_W	2	Winter	Dic_14	NA	s1	120	v9.expo	Before	Winter_before
S1B7	S1B7s		GTACACACCGCCCGTC	TGATCCTTCTGCAGGTTCACCTAC	S1B7	S1B7-TOT-V9-18S_S4_L001_merged.filtered.trim.fasta	air	V9	1	S1	S	S_3	S_W	3	Winter	Jan_15	NA	s1	120	v9.expo	Before	Winter_before
S1B8	S1B8s		GTACACACCGCCCGTC	TGATCCTTCTGCAGGTTCACCTAC	S1B8	S1B8-TOT-V9-18S_S5_L001_merged.filtered.trim.fasta	air	V9	1	S1	S	S_3	S_W	3	Winter	Jan_15	NA	s1	120	v9.expo	Before	Winter_before
S2B2	S2B2s		GTACACACCGCCCGTC	TGATCCTTCTGCAGGTTCACCTAC	S2B2	S2B2-TOT-V9-18S_S6_L001_merged.filtered.trim.fasta	air	V9	2	S2	S	S_2	S_W	2	Winter	Dic_14	NA	s1	120	v9.expo	Before	Winter_before
S2B3	S2B3s		GTACACACCGCCCGTC	TGATCCTTCTGCAGGTTCACCTAC	S2B3	S2B3-TOT-V9-18S_S10_L001_merged.filtered.trim.fasta	air	V9	2	S2	S	S_2	S_W	2	Winter	Dic_14	NA	s1	120	v9.expo	Before	Winter_before
S2B4	S2B4s		GTACACACCGCCCGTC	TGATCCTTCTGCAGGTTCACCTAC	S2B4	S2B4-TOT-V9-18S_S7_L001_merged.filtered.trim.fasta	air	V9	2	S2	S	S_3	S_W	3	Winter	Jan_15	NA	s1	120	v9.expo	Before	Winter_before
S2B5	S2B5s		GTACACACCGCCCGTC	TGATCCTTCTGCAGGTTCACCTAC	S2B5	S2B5-TOT-V9-18S_S8_L001_merged.filtered.trim.fasta	air	V9	2	S2	S	S_3	S_W	3	Winter	Jan_15	NA	s1	120	v9.expo	Before	Winter_before
1run142	C201E1s		GTACACACCGCCCGTC	TGATCCTTCTGCAGGTTCACCTAC	C201_E1	1-V9-18S_S1_L001_merged.filtered.trim.fasta	water	V9	3	C2	C	C_5	C_SP	5	Spring	May_15	NA	s2	142	v9.expo	During	Spring_during
2run142	C201E2s		GTACACACCGCCCGTC	TGATCCTTCTGCAGGTTCACCTAC	C201_E2	2-V9-18S_S2_L001_merged.filtered.trim.fasta	water	V9	3	C2	C	C_5	C_SP	5	Spring	May_15	NA	s2	142	v9.expo	During	Spring_during
3run142	C401E2s		GTACACACCGCCCGTC	TGATCCTTCTGCAGGTTCACCTAC	C401_E2	3-V9-18S_S3_L001_merged.filtered.trim.fasta	water	V9	4	C4	C	C_5	C_SP	5	Spring	May_15	NA	s2	142	v9.expo	During	Spring_during
4run142	P101E1s		GTACACACCGCCCGTC	TGATCCTTCTGCAGGTTCACCTAC	P101_E1	4-V9-18S_S4_L001_merged.filtered.trim.fasta	water	V9	5	P1	P	P_5	P_SP	5	Spring	May_15	NA	s2	142	v9.expo	During	Spring_during
5run142	P101E2s		GTACACACCGCCCGTC	TGATCCTTCTGCAGGTTCACCTAC	P101_E2	5-V9-18S_S5_L001_merged.filtered.trim.fasta	water	V9	5	P1	P	P_5	P_SP	5	Spring	May_15	NA	s2	142	v9.expo	During	Spring_during
6run142	P201E1s		GTACACACCGCCCGTC	TGATCCTTCTGCAGGTTCACCTAC	P201_E1	6-V9-18S_S6_L001_merged.filtered.trim.fasta	water	V9	6	P2	P	P_5	P_SP	5	Spring	May_15	NA	s2	142	v9.expo	During	Spring_during
7run142	P201E2s		GTACACACCGCCCGTC	TGATCCTTCTGCAGGTTCACCTAC	P201_E2	7-V9-18S_S7_L001_merged.filtered.trim.fasta	water	V9	6	P2	P	P_5	P_SP	5	Spring	May_15	NA	s2	142	v9.expo	During	Spring_during
8run142	C202E1s		GTACACACCGCCCGTC	TGATCCTTCTGCAGGTTCACCTAC	C202_E1	8-V9-18S_S8_L001_merged.filtered.trim.fasta	water	V9	3	C2	C	C_6	C_SU	6	Summer	Jun_15	NA	s2	142	v9.expo	During	Summer_during
9run142	C202E2s		GTACACACCGCCCGTC	TGATCCTTCTGCAGGTTCACCTAC	C202_E2	9-V9-18S_S9_L001_merged.filtered.trim.fasta	water	V9	3	C2	C	C_6	C_SU	6	Summer	Jun_15	NA	s2	142	v9.expo	During	Summer_during
10run142	C402E1s		GTACACACCGCCCGTC	TGATCCTTCTGCAGGTTCACCTAC	C402_E1	10-V9-18S_S10_L001_merged.filtered.trim.fasta	water	V9	4	C4	C	C_6	C_SU	6	Summer	Jun_15	NA	s2	142	v9.expo	During	Summer_during
11run142	C402E2s		GTACACACCGCCCGTC	TGATCCTTCTGCAGGTTCACCTAC	C402_E2	11-V9-18S_S11_L001_merged.filtered.trim.fasta	water	V9	4	C4	C	C_6	C_SU	6	Summer	Jun_15	NA	s2	142	v9.expo	During	Summer_during
12run142	P102E1s		GTACACACCGCCCGTC	TGATCCTTCTGCAGGTTCACCTAC	P102_E1	12-V9-18S_S12_L001_merged.filtered.trim.fasta	water	V9	5	P1	P	P_6	P_SU	6	Summer	Jun_15	NA	s2	142	v9.expo	During	Summer_during
13run142	P102E2s		GTACACACCGCCCGTC	TGATCCTTCTGCAGGTTCACCTAC	P102_E2	13-V9-18S_S13_L001_merged.filtered.trim.fasta	water	V9	5	P1	P	P_6	P_SU	6	Summer	Jun_15	NA	s2	142	v9.expo	During	Summer_during
14run142	P202E1s		GTACACACCGCCCGTC	TGATCCTTCTGCAGGTTCACCTAC	P202_E1	14-V9-18S_S14_L001_merged.filtered.trim.fasta	water	V9	6	P2	P	P_6	P_SU	6	Summer	Jun_15	NA	s2	142	v9.expo	During	Summer_during
15run144	P202E2s		GTACACACCGCCCGTC	TGATCCTTCTGCAGGTTCACCTAC	P202_E2	15-V9-18S_S36_L001_merged.filtered.trim.fasta	water	V9	6	P2	P	P_6	P_SU	6	Summer	Jun_15	NA	s2	144	v9.expo	During	Summer_during
15run144runtrna	P202E2Rs		GTACACACCGCCCGTC	TGATCCTTCTGCAGGTTCACCTAC	P202_E2_R	15-V9-18S_S36_runtrna_L001_merged.filtered.trim.fasta	water	V9	6	P2	P	P_6	P_SU	6	Summer	Jun_15	NA	s2	144	v9.expo	During	Summer_during
16run142	C203E1s		GTACACACCGCCCGTC	TGATCCTTCTGCAGGTTCACCTAC	C203_E1	16-V9-18S_S16_L001_merged.filtered.trim.fasta	water	V9	3	C2	C	C_7	C_SU	7	Summer	Jul_15	NA	s2	142	v9.expo	During	Summer_during
17run144	C203E2s		GTACACACCGCCCGTC	TGATCCTTCTGCAGGTTCACCTAC	C203_E2	17-V9-18S_S37_L001_merged.filtered.trim.fasta	water	V9	3	C2	C	C_7	C_SU	7	Summer	Jul_15	NA	s2	144	v9.expo	During	Summer_during
17run144runtrna	C203E2Rs		GTACACACCGCCCGTC	TGATCCTTCTGCAGGTTCACCTAC	C203_E2_R	17-V9-18S_S37_runtrna_L001_merged.filtered.trim.fasta	water	V9	3	C2	C	C_7	C_SU	7	Summer	Jul_15	NA	s2	144	v9.expo	During	Summer_during
18run142	C403E1s		GTACACACCGCCCGTC	TGATCCTTCTGCAGGTTCACCTAC	C403_E1	18-V9-18S_S18_L001_merged.filtered.trim.fasta	water	V9	4	C4	C	C_7	C_SU	7	Summer	Jul_15	NA	s2	142	v9.expo	During	Summer_during
19run142	C403E2s		GTACACACCGCCCGTC	TGATCCTTCTGCAGGTTCACCTAC	C403_E2	19-V9-18S_S19_L001_merged.filtered.trim.fasta	water	V9	4	C4	C	C_7	C_SU	7	Summer	Jul_15	NA	s2	142	v9.expo	During	Summer_during
20run142	P103E1s		GTACACACCGCCCGTC	TGATCCTTCTGCAGGTTCACCTAC	P103_E1	20-V9-18S_S20_L001_merged.filtered.trim.fasta	water	V9	5	P1	P	P_7	P_SU	7	Summer	Jul_15	NA	s2	142	v9.expo	During	Summer_during
21run142	P103E2s		GTACACACCGCCCGTC	TGATCCTTCTGCAGGTTCACCTAC	P103_E2	21-V9-18S_S21_L001_merged.filtered.trim.fasta	water	V9	5	P1	P	P_7	P_SU	7	Summer	Jul_15	NA	s2	142	v9.expo	During	Summer_during
22run142	P203E1s		GTACACACCGCCCGTC	TGATCCTTCTGCAGGTTCACCTAC	P203_E1	22-V9-18S_S22_L001_merged.filtered.trim.fasta	water	V9	6	P2	P	P_7	P_SU	7	Summer	Jul_15	NA	s2	142	v9.expo	During	Summer_during
23run142	P203E2s		GTACACACCGCCCGTC	TGATCCTTCTGCAGGTTCACCTAC	P203_E2	23-V9-18S_S23_L001_merged.filtered.trim.fasta	water	V9	6	P2	P	P_7	P_SU	7	Summer	Jul_15	NA	s2	142	v9.expo	During	Summer_during
24run142	C404E1s		GTACACACCGCCCGTC	TGATCCTTCTGCAGGTTCACCTAC	C404_E1	24-V9-18S_S24_L001_merged.filtered.trim.fasta	water	V9	4	C4	C	C_8	C_SU	8	Summer	Aug_15	NA	s2	142	v9.expo	During	Summer_during
25run142	C404E2s		GTACACACCGCCCGTC	TGATCCTTCTGCAGGTTCACCTAC	C404_E2	25-V9-18S_S25_L001_merged.filtered.trim.fasta	water	V9	4	C4	C	C_8	C_SU	8	Summer	Aug_15	NA	s2	142	v9.expo	During	Summer_during
26run142	P104E1s		GTACACACCGCCCGTC	TGATCCTTCTGCAGGTTCACCTAC	P104_E1	26-V9-18S_S26_L001_merged.filtered.trim.fasta	water	V9	5	P1	P	P_8	P_SU	8	Summer	Aug_15	NA	s2	142	v9.expo	During	Summer_during
27run142	P104E2s		GTACACACCGCCCGTC	TGATCCTTCTGCAGGTTCACCTAC	P104_E2	27-V9-18S_S27_L001_merged.filtered.trim.fasta	water	V9	5	P1	P	P_8	P_SU	8	Summer	Aug_15	NA	s2	142	v9.expo	During	Summer_during
28run142	P204E1s		GTACACACCGCCCGTC	TGATCCTTCTGCAGGTTCACCTAC	P204_E1	28-V9-18S_S28_L001_merged.filtered.trim.fasta	water	V9	6	P2	P	P_8	P_SU	8	Summer	Aug_15	NA	s2	142	v9.expo	During	Summer_during
29run142	P204E2s		GTACACACCGCCCGTC	TGATCCTTCTGCAGGTTCACCTAC	P204_E2	29-V9-18S_S29_L001_merged.filtered.trim.fasta	water	V9	6	P2	P	P_8	P_SU	8	Summer	Aug_15	NA	s2	142	v9.expo	During	Summer_during
30run142	C405E1s		GTACACACCGCCCGTC	TGATCCTTCTGCAGGTTCACCTAC	C405_E1	30-V9-18S_S30_L001_merged.filtered.trim.fasta	water	V9	4	C4	C	C_9	C_A	9	Autumn	Sep_15	NA	s2	142	v9.expo	During	Autumn_during
31run142	C405E2s		GTACACACCGCCCGTC	TGATCCTTCTGCAGGTTCACCTAC	C405_E2	31-V9-18S_S31_L001_merged.filtered.trim.fasta	water	V9	4	C4	C	C_9	C_A	9	Autumn	Sep_15	NA	s2	142	v9.expo	During	Autumn_during
32run142	P105E1s		GTACACACCGCCCGTC	TGATCCTTCTGCAGGTTCACCTAC	P105_E1	32-V9-18S_S32_L001_merged.filtered.trim.fasta	water	V9	5	P1	P	P_9	P_A	9	Autumn	Sep_15	NA	s2	142	v9.expo	During	Autumn_during
33run142	P105E2s		GTACACACCGCCCGTC	TGATCCTTCTGCAGGTTCACCTAC	P105_E2	33-V9-18S_S33_L001_merged.filtered.trim.fasta	water	V9	5	P1	P	P_9	P_A	9	Autumn	Sep_15	NA	s2	142	v9.expo	During	Autumn_during
34run142	P205E1s		GTACACACCGCCCGTC	TGATCCTTCTGCAGGTTCACCTAC	P205_E1	34-V9-18S_S34_L001_merged.filtered.trim.fasta	water	V9	6	P2	P	P_9	P_A	9	Autumn	Sep_15	NA	s2	142	v9.expo	During	Autumn_during
35run142	P205E2s		GTACACACCGCCCGTC	TGATCCTTCTGCAGGTTCACCTAC	P205_E2	35-V9-18S_S35_L001_merged.filtered.trim.fasta	water	V9	6	P2	P	P_9	P_A	9	Autumn	Sep_15	NA	s2	142	v9.expo	During	Autumn_during
1run147	S1B14s		GTACACACCGCCCGTC	TGATCCTTCTGCAGGTTCACCTAC	S1B14	1-V9-18S_S1_L001_s3_merged.filtered.trim.fasta	air	V9	1	S1	S	S_5	S_SP	5	Spring	May_15	NA	s3	147	v9.expo	During	Spring_during
2run147	S2B11s		GTACACACCGCCCGTC	TGATCCTTCTGCAGGTTCACCTAC	S2B11	2-V9-18S_S2_L001_s3_merged.filtered.trim.fasta	air	V9	2	S2	S	S_5	S_SP	5	Spring	May_15	NA	s3	147	v9.expo	During	Spring_during
3run147	S1B15s		GTACACACCGCCCGTC	TGATCCTTCTGCAGGTTCACCTAC	S1B15	3-V9-18S_S3_L001_s3_merged.filtered.trim.fasta	air	V9	1	S1	S	S_6	S_SU	6	Summer	Jun_15	NA	s3	147	v9.expo	During	Summer_during
4run147	S2B12s		GTACACACCGCCCGTC	TGATCCTTCTGCAGGTTCACCTAC	S2B12	4-V9-18S_S4_L001_s3_merged.filtered.trim.fasta	air	V9	2	S2	S	S_6	S_SU	6	Summer	Jun_15	NA	s3	147	v9.expo	During	Summer_during
5run147	S1B16s		GTACACACCGCCCGTC	TGATCCTTCTGCAGGTTCACCTAC	S1B16	5-V9-18S_S5_L001_s3_merged.filtered.trim.fasta	air	V9	1	S1	S	S_7	S_SU	7	Summer	Jul_15	NA	s3	147	v9.expo	During	Summer_during
6run147	S2B13s		GTACACACCGCCCGTC	TGATCCTTCTGCAGGTTCACCTAC	S2B13	6-V9-18S_S6_L001_s3_merged.filtered.trim.fasta	air	V9	2	S2	S	S_7	S_SU	7	Summer	Jul_15	NA	s3	147	v9.expo	During	Summer_during
7run147	S1B17s		GTACACACCGCCCGTC	TGATCCTTCTGCAGGTTCACCTAC	S1B17	7-V9-18S_S7_L001_s3_merged.filtered.trim.fasta	air	V9	1	S1	S	S_9	S_A	9	Autumn	Sep_15	NA	s3	147	v9.expo	During	Autumn_during
8run147	S2B14s		GTACACACCGCCCGTC	TGATCCTTCTGCAGGTTCACCTAC	S2B14	8-V9-18S_S8_L001_s3_merged.filtered.trim.fasta	air	V9	2	S2	S	S_9	S_A	9	Autumn	Sep_15	NA	s3	147	v9.expo	During	Autumn_during
9run147	S1B18s		GTACACACCGCCCGTC	TGATCCTTCTGCAGGTTCACCTAC	S1B18	9-V9-18S_S9_L001_s3_merged.filtered.trim.fasta	air	V9	1	S1	S	S_10	S_A	10	Autumn	Oct_15	NA	s3	147	v9.expo	During	Autumn_during
10run147	S2B15s		GTACACACCGCCCGTC	TGATCCTTCTGCAGGTTCACCTAC	S2B15	10-V9-18S_S10_L001_s3_merged.filtered.trim.fasta	air	V9	2	S2	S	S_10	S_A	10	Autumn	Oct_15	NA	s3	147	v9.expo	During	Autumn_during
11run147	S2N12s		GTACACACCGCCCGTC	TGATCCTTCTGCAGGTTCACCTAC	S2N12	11-V9-18S_S11_L001_s3_merged.filtered.trim.fasta	air	V9	1	S2	S	S_10	S_A	10	Autumn	Oct_15	NA	s3	147	v9.expo	During	Autumn_during
12run147	GUpres		GTACACACCGCCCGTC	TGATCCTTCTGCAGGTTCACCTAC	GU.pre	12-V9-18S_S12_L001_s3_merged.filtered.trim.fasta	water	V9	7	Guisa	R	R_4	R_W	4	Winter	Feb_15	NA	s3	147	v9.expo	Before	Winter_before
13run147	GUposts		GTACACACCGCCCGTC	TGATCCTTCTGCAGGTTCACCTAC	GU.post	13-V9-18S_S13_L001_s3_merged.filtered.trim.fasta	water	V9	7	Guisa	R	R_11	R_A	11	Autumn	Nov_15	NA	s3	147	v9.expo	After	Autumn_after
14run147	OLpres		GTACACACCGCCCGTC	TGATCCTTCTGCAGGTTCACCTAC	OL.pre	14-V9-18S_S14_L001_s3_merged.filtered.trim.fasta	water	V9	8	Olona	R	R_4	R_W	4	Winter	Feb_15	NA	s3	147	v9.expo	Before	Winter_before
15run147	OLposts		GTACACACCGCCCGTC	TGATCCTTCTGCAGGTTCACCTAC	OL.post	15-V9-18S_S15_L001_s3_merged.filtered.trim.fasta	water	V9	8	Olona	R	R_11	R_A	11	Autumn	Nov_15	NA	s3	147	v9.expo	After	Autumn_after
36bisrun147	S2N9s		GTACACACCGCCCGTC	TGATCCTTCTGCAGGTTCACCTAC	S2N9	36bis-V9-18S_S16_L001_s3_merged.filtered.trim.fasta	air	V9	2	S2	S	S_6	S_SU	6	Summer	Jun_15	NA	s3	147	v9.expo	During	Summer_during
37run147	S2N10s		GTACACACCGCCCGTC	TGATCCTTCTGCAGGTTCACCTAC	S2N10	37-V9-18S_S17_L001_s3_merged.filtered.trim.fasta	air	V9	2	S2	S	S_7	S_SU	7	Summer	Jul_15	NA	s3	147	v9.expo	During	Summer_during
38run147	S2N11s		GTACACACCGCCCGTC	TGATCCTTCTGCAGGTTCACCTAC	S2N11	38-V9-18S_S18_L001_s3_merged.filtered.trim.fasta	air	V9	2	S2	S	S_9	S_A	9	Autumn	Sep_15	NA	s3	147	v9.expo	During	Autumn_during
1run156	S1B19s		GTACACACCGCCCGTC	TGATCCTTCTGCAGGTTCACCTAC	S1B19	1-V9_S1_L001_s4_merged.filtered.trim.fasta	air	V9	1	S1	S	S_11	S_A	11	Autumn	Nov_15	NA	s4	156	v9.expo	After	Autumn_during
2run156	S2B16s		GTACACACCGCCCGTC	TGATCCTTCTGCAGGTTCACCTAC	S2B16	2-V9_S2_L001_s4_merged.filtered.trim.fasta	air	V9	2	S2	S	S_11	S_A	11	Autumn	Nov_15	NA	s4	156	v9.expo	After	Autumn_during
3run156	S1B20s		GTACACACCGCCCGTC	TGATCCTTCTGCAGGTTCACCTAC	S1B20	3-V9_S3_L001_s4_merged.filtered.trim.fasta	air	V9	1	S1	S	S_12	S_W	12	Winter	Dic_15	NA	s4	156	v9.expo	After	Winter_after
4run156	S2B17s		GTACACACCGCCCGTC	TGATCCTTCTGCAGGTTCACCTAC	S2B17	4-V9_S4_L001_s4_merged.filtered.trim.fasta	air	V9	2	S2	S	S_12	S_W	12	Winter	Dic_15	NA	s4	156	v9.expo	After	Winter_after
5run156	S1B21s		GTACACACCGCCCGTC	TGATCCTTCTGCAGGTTCACCTAC	S1B21	5-V9_S5_L001_s4_merged.filtered.trim.fasta	air	V9	1	S1	S	S_13	S_W	13	Winter	Jan_16	NA	s4	156	v9.expo	After	Winter_after
6run156	S2B18s		GTACACACCGCCCGTC	TGATCCTTCTGCAGGTTCACCTAC	S2B18	6-V9_S6_L001_s4_merged.filtered.trim.fasta	air	V9	2	S2	S	S_13	S_W	13	Winter	Jan_16	NA	s4	156	v9.expo	After	Winter_after
7run156	S1B22s		GTACACACCGCCCGTC	TGATCCTTCTGCAGGTTCACCTAC	S1B22	7-V9_S7_L001_s4_merged.filtered.trim.fasta	air	V9	1	S1	S	S_14	S_W	14	Winter	Feb_16	NA	s4	156	v9.expo	After	Winter_after
8run156	S2B19s		GTACACACCGCCCGTC	TGATCCTTCTGCAGGTTCACCTAC	S2B19	8-V9_S8_L001_s4_merged.filtered.trim.fasta	air	V9	2	S2	S	S_14	S_W	14	Winter	Feb_16	NA	s4	156	v9.expo	After	Winter_after
9run156	S1B23s		GTACACACCGCCCGTC	TGATCCTTCTGCAGGTTCACCTAC	S1B23	9-V9_S9_L001_s4_merged.filtered.trim.fasta	air	V9	1	S1	S	S_15	S_SP	15	Spring	Mar_16	NA	s4	156	v9.expo	After	Spring_after
10run156	S2B20s		GTACACACCGCCCGTC	TGATCCTTCTGCAGGTTCACCTAC	S2B20	10-V9_S10_L001_s4_merged.filtered.trim.fasta	air	V9	2	S2	S	S_15	S_SP	15	Spring	Mar_16	NA	s4	156	v9.expo	After	Spring_after
14run156	GUDs		GTACACACCGCCCGTC	TGATCCTTCTGCAGGTTCACCTAC	GU.D	14-V9_S11_L001_s4_merged.filtered.trim.fasta	water	V9	7	Guisa	R	R_12	R_W	12	Winter	Dic_15	NA	s4	156	v9.expo	After	Winter_after
15run156	OLDs		GTACACACCGCCCGTC	TGATCCTTCTGCAGGTTCACCTAC	OL.D	15-V9_S12_L001_s4_merged.filtered.trim.fasta	water	V9	8	Olona	R	R_12	R_W	12	Winter	Dic_15	NA	s4	156	v9.expo	After	Winter_after
16run156	GUGs		GTACACACCGCCCGTC	TGATCCTTCTGCAGGTTCACCTAC	GU.G	16-V9_S13_L001_s4_merged.filtered.trim.fasta	water	V9	7	Guisa	R	R_13	R_W	13	Winter	Jan_16	NA	s4	156	v9.expo	After	Winter_after
17run156	GUFs		GTACACACCGCCCGTC	TGATCCTTCTGCAGGTTCACCTAC	GU.F	17-V9_S14_L001_s4_merged.filtered.trim.fasta	water	V9	7	Guisa	R	R_14	R_W	14	Winter	Feb_16	NA	s4	156	v9.expo	After	Winter_after
18run156	GUMs		GTACACACCGCCCGTC	TGATCCTTCTGCAGGTTCACCTAC	GU.M	18-V9_S15_L001_s4_merged.filtered.trim.fasta	water	V9	7	Guisa	R	R_15	R_SP	15	Spring	Mar_16	NA	s4	156	v9.expo	After	Spring_after
19run156	OLMs		GTACACACCGCCCGTC	TGATCCTTCTGCAGGTTCACCTAC	OL.M	19-V9_S16_L001_s4_merged.filtered.trim.fasta	water	V9	8	Olona	R	R_15	R_SP	15	Spring	Mar_16	NA	s4	156	v9.expo	After	Spring_after
