## Supplementary files directory for "Dealing with the promise of metabarcoding in mega-event biomonitoring: EXPO2015 unedited data": S1b.tsv

#SampleID	Old_name	BarcodeSequence	LinkerPrimerSequence	ReversePrimer	run_prefix	InputFileName	Medium	Target	siteID	Site	Category_site	Time_plus_site	Time_num	Season	Time	Ct	Sped	Description
S1B1A	S1B1As		GATGAAGAACGYAGYRAA	TCCTCCGCTTATTGATATGC	S1B1A	S1B1A-TOT-ITS2_S1_L001_merged.filtered.trim.fasta	air	its2	1	S1	S	S_1	1	Autumn	Oct_14	NA	s1	its2.expo
S1B2A	S1B2As		GATGAAGAACGYAGYRAA	TCCTCCGCTTATTGATATGC	S1B2A	S1B2A-TOT-ITS2_S2_L001_merged.filtered.trim.fasta	air	its2	1	S1	S	S_1	1	Autumn	Oct_14	NA	s1	its2.expo
S1B5	S1B5s		GATGAAGAACGYAGYRAA	TCCTCCGCTTATTGATATGC	S1B5	S1B5-TOT-ITS2_S3_L001_merged.filtered.trim.fasta	air	its2	1	S1	S	S_2	2	Winter	Dic_14	NA	s1	its2.expo
S1B6	S1B6s		GATGAAGAACGYAGYRAA	TCCTCCGCTTATTGATATGC	S1B6	S1B6-TOT-ITS2_S9_L001_merged.filtered.trim.fasta	air	its2	1	S1	S	S_2	2	Winter	Dic_14	NA	s1	its2.expo
S1B7	S1B7s		GATGAAGAACGYAGYRAA	TCCTCCGCTTATTGATATGC	S1B7	S1B7-TOT-ITS2_S4_L001_merged.filtered.trim.fasta	air	its2	1	S1	S	S_3	3	Winter	Jan_15	NA	s1	its2.expo
S1B8	S1B8s		GATGAAGAACGYAGYRAA	TCCTCCGCTTATTGATATGC	S1B8	S1B8-TOT-ITS2_S5_L001_merged.filtered.trim.fasta	air	its2	1	S1	S	S_3	3	Winter	Jan_15	NA	s1	its2.expo
S2B2	S2B2s		GATGAAGAACGYAGYRAA	TCCTCCGCTTATTGATATGC	S2B2	S2B2-TOT-ITS2_S6_L001_merged.filtered.trim.fasta	air	its2	2	S2	S	S_2	2	Winter	Dic_14	NA	s1	its2.expo
S2B3	S2B3s		GATGAAGAACGYAGYRAA	TCCTCCGCTTATTGATATGC	S2B3	S2B3-TOT-ITS2_S10_L001_merged.filtered.trim.fasta	air	its2	2	S2	S	S_2	2	Winter	Dic_14	NA	s1	its2.expo
S2B4	S2B4s		GATGAAGAACGYAGYRAA	TCCTCCGCTTATTGATATGC	S2B4	S2B4-TOT-ITS2_S7_L001_merged.filtered.trim.fasta	air	its2	2	S2	S	S_3	3	Winter	Jan_15	NA	s1	its2.expo
S2B5	S2B5s		GATGAAGAACGYAGYRAA	TCCTCCGCTTATTGATATGC	S2B5	S2B5-TOT-ITS2_S8_L001_merged.filtered.trim.fasta	air	its2	2	S2	S	S_3	3	Winter	Jan_15	NA	s1	its2.expo
1run146	C20E1s		GATGAAGAACGYAGYRAA	TCCTCCGCTTATTGATATGC	C20_E1	1-ITS2_S1_L001_merged.filtered.trim.fasta	water	its2	3	C2	C	C_5	5	Spring	May_15	NA	s2	its2.expo
2run146	C201E2s		GATGAAGAACGYAGYRAA	TCCTCCGCTTATTGATATGC	C201_E2	2-ITS2_S2_L001_merged.filtered.trim.fasta	water	its2	3	C2	C	C_5	5	Spring	May_15	NA	s2	its2.expo
3run146	C401E2s		GATGAAGAACGYAGYRAA	TCCTCCGCTTATTGATATGC	C401_E2	3-ITS2_S3_L001_merged.filtered.trim.fasta	water	its2	4	C4	C	C_5	5	Spring	May_15	NA	s2	its2.expo
4run146	P101E1s		GATGAAGAACGYAGYRAA	TCCTCCGCTTATTGATATGC	P101_E1	4-ITS2_S4_L001_merged.filtered.trim.fasta	water	its2	5	P1	P	P_5	5	Spring	May_15	NA	s2	its2.expo
5run146	P101E2s		GATGAAGAACGYAGYRAA	TCCTCCGCTTATTGATATGC	P101_E2	5-ITS2_S5_L001_merged.filtered.trim.fasta	water	its2	5	P1	P	P_5	5	Spring	May_15	NA	s2	its2.expo
6run146	P201E1s		GATGAAGAACGYAGYRAA	TCCTCCGCTTATTGATATGC	P201_E1	6-ITS2_S6_L001_merged.filtered.trim.fasta	water	its2	6	P2	P	P_5	5	Spring	May_15	NA	s2	its2.expo
7run146	P201E2s		GATGAAGAACGYAGYRAA	TCCTCCGCTTATTGATATGC	P201_E2	7-ITS2_S7_L001_merged.filtered.trim.fasta	water	its2	6	P2	P	P_5	5	Spring	May_15	NA	s2	its2.expo
8run146	C202E1s		GATGAAGAACGYAGYRAA	TCCTCCGCTTATTGATATGC	C202_E1	8-ITS2_S8_L001_merged.filtered.trim.fasta	water	its2	3	C2	C	C_6	6	Summer	Jun_15	NA	s2	its2.expo
9run146	C202E2s		GATGAAGAACGYAGYRAA	TCCTCCGCTTATTGATATGC	C202_E2	9-ITS2_S9_L001_merged.filtered.trim.fasta	water	its2	3	C2	C	C_6	6	Summer	Jun_15	NA	s2	its2.expo
10run146	C402E1s		GATGAAGAACGYAGYRAA	TCCTCCGCTTATTGATATGC	C402_E1	10-ITS2_S10_L001_merged.filtered.trim.fasta	water	its2	4	C4	C	C_6	6	Summer	Jun_15	NA	s2	its2.expo
11run146	C402E2s		GATGAAGAACGYAGYRAA	TCCTCCGCTTATTGATATGC	C402_E2	11-ITS2_S11_L001_merged.filtered.trim.fasta	water	its2	4	C4	C	C_6	6	Summer	Jun_15	NA	s2	its2.expo
12run146	P102E1s		GATGAAGAACGYAGYRAA	TCCTCCGCTTATTGATATGC	P102_E1	12-ITS2_S12_L001_merged.filtered.trim.fasta	water	its2	5	P1	P	P_6	6	Summer	Jun_15	NA	s2	its2.expo
13run146	P102E2s		GATGAAGAACGYAGYRAA	TCCTCCGCTTATTGATATGC	P102_E2	13-ITS2_S13_L001_merged.filtered.trim.fasta	water	its2	5	P1	P	P_6	6	Summer	Jun_15	NA	s2	its2.expo
14run146	P202E1s		GATGAAGAACGYAGYRAA	TCCTCCGCTTATTGATATGC	P202_E1	14-ITS2_S14_L001_merged.filtered.trim.fasta	water	its2	6	P2	P	P_6	6	Summer	Jun_15	NA	s2	its2.expo
15run146	P202E2s		GATGAAGAACGYAGYRAA	TCCTCCGCTTATTGATATGC	P202_E2	15-ITS2_S15_L001_merged.filtered.trim.fasta	water	its2	6	P2	P	P_6	6	Summer	Jun_15	NA	s2	its2.expo
16run146	C203E1s		GATGAAGAACGYAGYRAA	TCCTCCGCTTATTGATATGC	C203_E1	16-ITS2_S16_L001_merged.filtered.trim.fasta	water	its2	3	C2	C	C_7	7	Summer	Jul_15	NA	s2	its2.expo
17run146	C203E2s		GATGAAGAACGYAGYRAA	TCCTCCGCTTATTGATATGC	C203_E2	17-ITS2_S17_L001_merged.filtered.trim.fasta	water	its2	4	C4	C	C_7	7	Summer	Jul_15	NA	s2	its2.expo
18run146	C403E1s		GATGAAGAACGYAGYRAA	TCCTCCGCTTATTGATATGC	C403_E1	18-ITS2_S18_L001_merged.filtered.trim.fasta	water	its2	5	P1	P	P_7	7	Summer	Jul_15	NA	s2	its2.expo
19run146	C403E2s		GATGAAGAACGYAGYRAA	TCCTCCGCTTATTGATATGC	C403_E2	19-ITS2_S19_L001_merged.filtered.trim.fasta	water	its2	5	P1	P	P_7	7	Summer	Jul_15	NA	s2	its2.expo
20run146	P103E1s		GATGAAGAACGYAGYRAA	TCCTCCGCTTATTGATATGC	P103_E1	20-ITS2_S20_L001_merged.filtered.trim.fasta	water	its2	6	P2	P	P_7	7	Summer	Jul_15	NA	s2	its2.expo
21run146	P103E2s		GATGAAGAACGYAGYRAA	TCCTCCGCTTATTGATATGC	P103_E2	21-ITS2_S21_L001_merged.filtered.trim.fasta	water	its2	6	P2	P	P_7	7	Summer	Jul_15	NA	s2	its2.expo
22run146	P203E1s		GATGAAGAACGYAGYRAA	TCCTCCGCTTATTGATATGC	P203_E1	22-ITS2_S22_L001_merged.filtered.trim.fasta	water	its2	6	P2	P	P_7	7	Summer	Jul_15	NA	s2	its2.expo
23run146	P203E2s		GATGAAGAACGYAGYRAA	TCCTCCGCTTATTGATATGC	P203_E2	23-ITS2_S23_L001_merged.filtered.trim.fasta	water	its2	6	P2	P	P_7	7	Summer	Jul_15	NA	s2	its2.expo
24run146	C404E1s		GATGAAGAACGYAGYRAA	TCCTCCGCTTATTGATATGC	C404_E1	24-ITS2_S24_L001_merged.filtered.trim.fasta	water	its2	4	C4	C	C_8	8	Summer	Aug_15	NA	s2	its2.expo
25run146	C404E2s		GATGAAGAACGYAGYRAA	TCCTCCGCTTATTGATATGC	C404_E2	25-ITS2_S25_L001_merged.filtered.trim.fasta	water	its2	4	C4	C	C_8	8	Summer	Aug_15	NA	s2	its2.expo
26run146	P104E1s		GATGAAGAACGYAGYRAA	TCCTCCGCTTATTGATATGC	P104_E1	26-ITS2_S26_L001_merged.filtered.trim.fasta	water	its2	5	P1	P	P_8	8	Summer	Aug_15	NA	s2	its2.expo
27run146	P104E2s		GATGAAGAACGYAGYRAA	TCCTCCGCTTATTGATATGC	P104_E2	27-ITS2_S27_L001_merged.filtered.trim.fasta	water	its2	5	P1	P	P_8	8	Summer	Aug_15	NA	s2	its2.expo
28run146	P204E1s		GATGAAGAACGYAGYRAA	TCCTCCGCTTATTGATATGC	P204_E1	28-ITS2_S28_L001_merged.filtered.trim.fasta	water	its2	6	P2	P	P_8	8	Summer	Aug_15	NA	s2	its2.expo
29run146	P204E2s		GATGAAGAACGYAGYRAA	TCCTCCGCTTATTGATATGC	P204_E2	29-ITS2_S29_L001_merged.filtered.trim.fasta	water	its2	6	P2	P	P_8	8	Summer	Aug_15	NA	s2	its2.expo
30run146	C405E1s		GATGAAGAACGYAGYRAA	TCCTCCGCTTATTGATATGC	C405_E1	30-ITS2_S30_L001_merged.filtered.trim.fasta	water	its2	4	C4	C	C_9	9	Autumn	Sep_15	NA	s2	its2.expo
31run146	C405E2s		GATGAAGAACGYAGYRAA	TCCTCCGCTTATTGATATGC	C405_E2	31-ITS2_S31_L001_merged.filtered.trim.fasta	water	its2	4	C4	C	C_9	9	Autumn	Sep_15	NA	s2	its2.expo
32run146	P105E1s		GATGAAGAACGYAGYRAA	TCCTCCGCTTATTGATATGC	P105_E1	32-ITS2_S32_L001_merged.filtered.trim.fasta	water	its2	5	P1	P	P_9	9	Autumn	Sep_15	NA	s2	its2.expo
33run146	P105E2s		GATGAAGAACGYAGYRAA	TCCTCCGCTTATTGATATGC	P105_E2	33-ITS2_S33_L001_merged.filtered.trim.fasta	water	its2	5	P1	P	P_9	9	Autumn	Sep_15	NA	s2	its2.expo
34run146	P205E1s		GATGAAGAACGYAGYRAA	TCCTCCGCTTATTGATATGC	P205_E1	34-ITS2_S34_L001_merged.filtered.trim.fasta	water	its2	6	P2	P	P_9	9	Autumn	Sep_15	NA	s2	its2.expo
35run146	P205E2s		GATGAAGAACGYAGYRAA	TCCTCCGCTTATTGATATGC	P205_E2	35-ITS2_S35_L001_merged.filtered.trim.fasta	water	its2	6	P2	P	P_9	9	Autumn	Sep_15	NA	s2	its2.expo
1run150	S1B14s		GATGAAGAACGYAGYRAA	TCCTCCGCTTATTGATATGC	S1B14	1-ITS2_S1_L001_s3_merged.filtered.trim.fasta	air	its2	1	S1	S	S_5	5	Spring	May_15	NA	s3	its2.expo
7run150	S1B17s		GATGAAGAACGYAGYRAA	TCCTCCGCTTATTGATATGC	S1B17	7-ITS2_S2_L001_s3_merged.filtered.trim.fasta	air	its2	1	S1	S	S_9	9	Autumn	Set_15	NA	s3	its2.expo
8run150	S2B14s		GATGAAGAACGYAGYRAA	TCCTCCGCTTATTGATATGC	S2B14	8-ITS2_S3_L001_s3_merged.filtered.trim.fasta	air	its2	2	S2	S	S_9	9	Autumn	Set_15	NA	s3	its2.expo
9run150	S1B18s		GATGAAGAACGYAGYRAA	TCCTCCGCTTATTGATATGC	S1B18	9-ITS2_S4_L001_s3_merged.filtered.trim.fasta	air	its2	1	S1	S	S_10	10	Autumn	Oct_15	NA	s3	its2.expo
10run150	S2B15s		GATGAAGAACGYAGYRAA	TCCTCCGCTTATTGATATGC	S2B15	10-ITS2_S5_L001_s3_merged.filtered.trim.fasta	air	its2	2	S2	S	S_10	10	Autumn	Oct_15	NA	s3	its2.expo
12run150	GUpres		GATGAAGAACGYAGYRAA	TCCTCCGCTTATTGATATGC	GU.pre	12-ITS2_S6_L001_s3_merged.filtered.trim.fasta	water	its2	7	Guisa	R	R_4	4	Winter	Feb_15	NA	s3	its2.expo
13run150	GUposts		GATGAAGAACGYAGYRAA	TCCTCCGCTTATTGATATGC	GU.post	13-ITS2_S7_L001_s3_merged.filtered.trim.fasta	water	its2	7	Guisa	R	R_11	11	Autumn	Nov_15	NA	s3	its2.expo
14run150	OLpres		GATGAAGAACGYAGYRAA	TCCTCCGCTTATTGATATGC	OL.pre	14-ITS2_S8_L001_s3_merged.filtered.trim.fasta	water	its2	8	Olona	R	R_4	4	Winter	Feb_15	NA	s3	its2.expo
15run150	OLposts		GATGAAGAACGYAGYRAA	TCCTCCGCTTATTGATATGC	OL.post	15-ITS2_S9_L001_s3_merged.filtered.trim.fasta	water	its2	8	Olona	R	R_11	11	Autumn	Nov_15	NA	s3	its2.expo
36bisrun150	S2N9s		GATGAAGAACGYAGYRAA	TCCTCCGCTTATTGATATGC	S2N9	36bis-ITS2_S10_L001_s3_merged.filtered.trim.fasta	air	its2	2	S2	S	S_6	6	Summer	Jun_15	NA	s3	its2.expo
37run150	S2N10s		GATGAAGAACGYAGYRAA	TCCTCCGCTTATTGATATGC	S2N10	37-ITS2_S11_L001_s3_merged.filtered.trim.fasta	air	its2	2	S2	S	S_6	7	Summer	Jul_15	NA	s3	its2.expo
1run154	S1B19s		GATGAAGAACGYAGYRAA	TCCTCCGCTTATTGATATGC	S1B19	ITS2-1_S28_L001_merged.filtered.trim.fasta	air	its2	1	S1	S	S_11	11	Autumn	Nov_15	NA	s4	its2.expo
2run154	S2B16s		GATGAAGAACGYAGYRAA	TCCTCCGCTTATTGATATGC	S2B16	ITS2-2_S29_L001_merged.filtered.trim.fasta	air	its2	2	S2	S	S_11	11	Autumn	Nov_15	NA	s4	its2.expo
3run154	S1B20s		GATGAAGAACGYAGYRAA	TCCTCCGCTTATTGATATGC	S1B20	ITS2-3_S30_L001_merged.filtered.trim.fasta	air	its2	1	S1	S	S_12	12	Winter	Dic_15	NA	s4	its2.expo
4run154	S2B17s		GATGAAGAACGYAGYRAA	TCCTCCGCTTATTGATATGC	S2B17	ITS2-4_S31_L001_merged.filtered.trim.fasta	air	its2	2	S2	S	S_12	12	Winter	Dic_15	NA	s4	its2.expo
5run154	S1B21s		GATGAAGAACGYAGYRAA	TCCTCCGCTTATTGATATGC	S1B21	ITS2-5_S32_L001_merged.filtered.trim.fasta	air	its2	1	S1	S	S_13	13	Winter	Jan_16	NA	s4	its2.expo
6run154	S2B18s		GATGAAGAACGYAGYRAA	TCCTCCGCTTATTGATATGC	S2B18	ITS2-6_S33_L001_merged.filtered.trim.fasta	air	its2	2	S2	S	S_13	13	Winter	Jan_16	NA	s4	its2.expo
7run154	S1B22s		GATGAAGAACGYAGYRAA	TCCTCCGCTTATTGATATGC	S1B22	ITS2-7_S34_L001_merged.filtered.trim.fasta	air	its2	1	S1	S	S_14	14	Winter	Feb_16	NA	s4	its2.expo
8run154	S2B19s		GATGAAGAACGYAGYRAA	TCCTCCGCTTATTGATATGC	S2B19	ITS2-8_S35_L001_merged.filtered.trim.fasta	air	its2	2	S2	S	S_14	14	Winter	Feb_16	NA	s4	its2.expo
9run154	S1B23s		GATGAAGAACGYAGYRAA	TCCTCCGCTTATTGATATGC	S1B23	ITS2-9_S36_L001_merged.filtered.trim.fasta	air	its2	1	S1	S	S_15	15	Spring	Mar_16	NA	s4	its2.expo
10run154	S2B20s		GATGAAGAACGYAGYRAA	TCCTCCGCTTATTGATATGC	S2B20	ITS2-10_S37_L001_merged.filtered.trim.fasta	air	its2	2	S2	S	S_15	15	Spring	Mar_16	NA	s4	its2.expo
14run154	GUDs		GATGAAGAACGYAGYRAA	TCCTCCGCTTATTGATATGC	GU.D	ITS2-14_S38_L001_merged.filtered.trim.fasta	water	its2	7	Guisa	R	R_12	12	Winter	Dic_15	NA	s4	its2.expo
15run154	OLDs		GATGAAGAACGYAGYRAA	TCCTCCGCTTATTGATATGC	OL.D	ITS2-15_S39_L001_merged.filtered.trim.fasta	water	its2	8	Olona	R	R_12	12	Winter	Dic_15	NA	s4	its2.expo
16run154	GUGs		GATGAAGAACGYAGYRAA	TCCTCCGCTTATTGATATGC	GU.G	ITS2-16_S40_L001_merged.filtered.trim.fasta	water	its2	7	Guisa	R	R_13	13	Winter	Jan_16	NA	s4	its2.expo
17run154	GUFs		GATGAAGAACGYAGYRAA	TCCTCCGCTTATTGATATGC	GU.F	ITS2-17_S41_L001_merged.filtered.trim.fasta	water	its2	8	Guisa	R	R_14	14	Winter	Feb_16	NA	s4	its2.expo
18run154	GUMs		GATGAAGAACGYAGYRAA	TCCTCCGCTTATTGATATGC	GU.M	ITS2-18_S42_L001_merged.filtered.trim.fasta	water	its2	7	Guisa	R	R_15	15	Spring	Mar_16	NA	s4	its2.expo
19run154	OLMs		GATGAAGAACGYAGYRAA	TCCTCCGCTTATTGATATGC	OL.M	ITS2-19_S43_L001_merged.filtered.trim.fasta	water	its2	8	Olona	R	R_15	15	Spring	Mar_16	NA	s4	its2.expo
