## Supplementary files directory for "Dealing with the promise of metabarcoding in mega-event biomonitoring: EXPO2015 unedited data": S1c.tsv

#SampleID	Old_name	BarcodeSequence	LinkerPrimerSequence	ReversePrimer	run_prefix	InputFileName	Medium	Target	siteID	Site	Category_site	Season	Site_plus_time	Time	Time_num	Ct	Sped	Description
S1B1A	S1B1As		CGAAATCGGTAGACGCTACG	CCATTGAGTCTCTGCACCTATC	S1B1A	S1B1A+AC0-TOT+AC0-tRNA_S11_L001_merged.filtered.trim.fasta	air	trnL	1	S1	S	Autumn	S_1	14_10	1	NA	s1	trnl.expo
S1B2A	S1B2As		CGAAATCGGTAGACGCTACG	CCATTGAGTCTCTGCACCTATC	S1B2A	S1B2A+AC0-TOT+AC0-tRNA_S12_L001_merged.filtered.trim.fasta	air	trnL	1	S1	S	Autumn	S_1	14_10	1	NA	s1	trnl.expo
S1B7	S1B7s		CGAAATCGGTAGACGCTACG	CCATTGAGTCTCTGCACCTATC	S1B7	S1B7+AC0-TOT+AC0-tRNA_S13_L001_merged.filtered.trim.fasta	air	trnL	1	S1	S	Winter	S_3	15_01	3	NA	s1	trnl.expo
S1B8	S1B8s		CGAAATCGGTAGACGCTACG	CCATTGAGTCTCTGCACCTATC	S1B8	S1B8+AC0-TOT+AC0-tRNA_S14_L001_merged.filtered.trim.fasta	air	trnL	1	S1	S	Winter	S_3	15_01	3	NA	s1	trnl.expo
S2B4	S2B4s		CGAAATCGGTAGACGCTACG	CCATTGAGTCTCTGCACCTATC	S2B4	S2B4+AC0-TOT+AC0-tRNA_S15_L001_merged.filtered.trim.fasta	air	trnL	2	S2	S	Winter	S_3	15_01	3	NA	s1	trnl.expo
S2B5	S2B5s		CGAAATCGGTAGACGCTACG	CCATTGAGTCTCTGCACCTATC	S2B5	S2B5+AC0-TOT+AC0-tRNA_S16_L001_merged.filtered.trim.fasta	air	trnL	2	S2	S	Winter	S_3	15_01	3	NA	s1	trnl.expo
1run144	C20E1s		CGAAATCGGTAGACGCTACG	CCATTGAGTCTCTGCACCTATC	C20_E1	1+AC0-tRNA_S1_L001_merged.filtered.trim.fasta	water	trnL	3	C2	C	Spring	C_5	15_05	5	31.08.00	s2	trnl.expo
2run144	C201E2s		CGAAATCGGTAGACGCTACG	CCATTGAGTCTCTGCACCTATC	C201_E2	2+AC0-tRNA_S2_L001_merged.filtered.trim.fasta	water	trnL	3	C2	C	Spring	C_5	15_05	5	32.06.00	s2	trnl.expo
3run144	C401E2s		CGAAATCGGTAGACGCTACG	CCATTGAGTCTCTGCACCTATC	C401_E2	3+AC0-tRNA_S3_L001_merged.filtered.trim.fasta	water	trnL	4	C4	C	Spring	C_5	15_05	5	30.2	s2	trnl.expo
4run144	P101E1s		CGAAATCGGTAGACGCTACG	CCATTGAGTCTCTGCACCTATC	P101_E1	4+AC0-tRNA_S4_L001_merged.filtered.trim.fasta	water	trnL	5	P1	P	Spring	P_5	15_05	5	31.25.00	s2	trnl.expo
5run144	P101E2s		CGAAATCGGTAGACGCTACG	CCATTGAGTCTCTGCACCTATC	P101_E2	5+AC0-tRNA_S5_L001_merged.filtered.trim.fasta	water	trnL	5	P1	P	Spring	P_5	15_05	5	31.48.00	s2	trnl.expo
6run144	P201E1s		CGAAATCGGTAGACGCTACG	CCATTGAGTCTCTGCACCTATC	P201_E1	6+AC0-tRNA_S6_L001_merged.filtered.trim.fasta	water	trnL	6	P2	P	Spring	P_5	15_05	5	30.8	s2	trnl.expo
7run144	P201E2s		CGAAATCGGTAGACGCTACG	CCATTGAGTCTCTGCACCTATC	P201_E2	7+AC0-tRNA_S7_L001_merged.filtered.trim.fasta	water	trnL	6	P2	P	Spring	P_5	15_05	5	32.34.00	s2	trnl.expo
8run144	C202E1s		CGAAATCGGTAGACGCTACG	CCATTGAGTCTCTGCACCTATC	C202_E1	8+AC0-tRNA_S8_L001_merged.filtered.trim.fasta	water	trnL	3	C2	C	Summer	C_6	15_06	6	31.2	s2	trnl.expo
9run144	C202E2s		CGAAATCGGTAGACGCTACG	CCATTGAGTCTCTGCACCTATC	C202_E2	9+AC0-tRNA_S9_L001_merged.filtered.trim.fasta	water	trnL	3	C2	C	Summer	C_6	15_06	6	34.17.00	s2	trnl.expo
10run144	C402E1s		CGAAATCGGTAGACGCTACG	CCATTGAGTCTCTGCACCTATC	C402_E1	10+AC0-tRNA_S10_L001_merged.filtered.trim.fasta	water	trnL	4	C4	C	Summer	C_6	15_06	6	32.08.00	s2	trnl.expo
11run144	C402E2s		CGAAATCGGTAGACGCTACG	CCATTGAGTCTCTGCACCTATC	C402_E2	11+AC0-tRNA_S11_L001_merged.filtered.trim.fasta	water	trnL	4	C4	C	Summer	C_6	15_06	6	31.5	s2	trnl.expo
12run144	P102E1s		CGAAATCGGTAGACGCTACG	CCATTGAGTCTCTGCACCTATC	P102_E1	12+AC0-tRNA_S12_L001_merged.filtered.trim.fasta	water	trnL	5	P1	P	Summer	P_6	15_06	6	29.5	s2	trnl.expo
13run144	P102E2s		CGAAATCGGTAGACGCTACG	CCATTGAGTCTCTGCACCTATC	P102_E2	13+AC0-tRNA_S13_L001_merged.filtered.trim.fasta	water	trnL	5	P1	P	Summer	P_6	15_06	6	30.27.00	s2	trnl.expo
14run144	P202E1s		CGAAATCGGTAGACGCTACG	CCATTGAGTCTCTGCACCTATC	P202_E1	14+AC0-tRNA_S14_L001_merged.filtered.trim.fasta	water	trnL	6	P2	P	Summer	P_6	15_06	6	30.23.00	s2	trnl.expo
15run144	P202E2s		CGAAATCGGTAGACGCTACG	CCATTGAGTCTCTGCACCTATC	P202_E2	15+AC0-tRNA_S15_L001_merged.filtered.trim.fasta	water	trnL	6	P2	P	Summer	P_6	15_06	6	30.17.00	s2	trnl.expo
16run144	C203E1s		CGAAATCGGTAGACGCTACG	CCATTGAGTCTCTGCACCTATC	C203_E1	16+AC0-tRNA_S16_L001_merged.filtered.trim.fasta	water	trnL	3	C2	C	Summer	C_7	15_07	7	30.36.00	s2	trnl.expo
17run144	C203E2s		CGAAATCGGTAGACGCTACG	CCATTGAGTCTCTGCACCTATC	C203_E2	17+AC0-tRNA_S17_L001_merged.filtered.trim.fasta	water	trnL	3	C2	C	Summer	C_7	15_07	7	30.21.00	s2	trnl.expo
18run144	C403E1s		CGAAATCGGTAGACGCTACG	CCATTGAGTCTCTGCACCTATC	C403_E1	18+AC0-tRNA_S18_L001_merged.filtered.trim.fasta	water	trnL	4	C4	C	Summer	C_7	15_07	7	31.08.00	s2	trnl.expo
19run144	C403E2s		CGAAATCGGTAGACGCTACG	CCATTGAGTCTCTGCACCTATC	C403_E2	19+AC0-tRNA_S19_L001_merged.filtered.trim.fasta	water	trnL	4	C4	C	Summer	C_7	15_07	7	30.04.00	s2	trnl.expo
20run144	P103E1s		CGAAATCGGTAGACGCTACG	CCATTGAGTCTCTGCACCTATC	P103_E1	20+AC0-tRNA_S20_L001_merged.filtered.trim.fasta	water	trnL	5	P1	P	Summer	P_7	15_07	7	32.43.00	s2	trnl.expo
21run144	P103E2s		CGAAATCGGTAGACGCTACG	CCATTGAGTCTCTGCACCTATC	P103_E2	21+AC0-tRNA_S21_L001_merged.filtered.trim.fasta	water	trnL	5	P1	P	Summer	P_7	15_07	7	31.19.00	s2	trnl.expo
22run144	P203E1s		CGAAATCGGTAGACGCTACG	CCATTGAGTCTCTGCACCTATC	P203_E1	22+AC0-tRNA_S22_L001_merged.filtered.trim.fasta	water	trnL	6	P2	P	Summer	P_7	15_07	7	34.26.00	s2	trnl.expo
23run144	P203E2s		CGAAATCGGTAGACGCTACG	CCATTGAGTCTCTGCACCTATC	P203_E2	23+AC0-tRNA_S23_L001_merged.filtered.trim.fasta	water	trnL	6	P2	P	Summer	P_7	15_07	7	32.36.00	s2	trnl.expo
24run144	C404E1s		CGAAATCGGTAGACGCTACG	CCATTGAGTCTCTGCACCTATC	C404_E1	24+AC0-tRNA_S24_L001_merged.filtered.trim.fasta	water	trnL	4	C4	C	Summer	C_8	15_08	8	31.02.00	s2	trnl.expo
25run144	C404E2s		CGAAATCGGTAGACGCTACG	CCATTGAGTCTCTGCACCTATC	C404_E2	25+AC0-tRNA_S25_L001_merged.filtered.trim.fasta	water	trnL	4	C4	C	Summer	C_8	15_08	8	31.14.00	s2	trnl.expo
26run144	P104E1s		CGAAATCGGTAGACGCTACG	CCATTGAGTCTCTGCACCTATC	P104_E1	26+AC0-tRNA_S26_L001_merged.filtered.trim.fasta	water	trnL	5	P1	P	Summer	P_8	15_08	8	32.07.00	s2	trnl.expo
27run144	P104E2s		CGAAATCGGTAGACGCTACG	CCATTGAGTCTCTGCACCTATC	P104_E2	27+AC0-tRNA_S27_L001_merged.filtered.trim.fasta	water	trnL	5	P1	P	Summer	P_8	15_08	8	32.06.00	s2	trnl.expo
28run144	P204E1s		CGAAATCGGTAGACGCTACG	CCATTGAGTCTCTGCACCTATC	P204_E1	28+AC0-tRNA_S28_L001_merged.filtered.trim.fasta	water	trnL	6	P2	P	Summer	P_8	15_08	8	30.1	s2	trnl.expo
29run144	P204E2s		CGAAATCGGTAGACGCTACG	CCATTGAGTCTCTGCACCTATC	P204_E2	29+AC0-tRNA_S29_L001_merged.filtered.trim.fasta	water	trnL	6	P2	P	Summer	P_8	15_08	8	31.51.00	s2	trnl.expo
30run144	C405E1s		CGAAATCGGTAGACGCTACG	CCATTGAGTCTCTGCACCTATC	C405_E1	30+AC0-tRNA_S30_L001_merged.filtered.trim.fasta	water	trnL	4	C4	C	Autumn	C_9	15_09	9	31.34.00	s2	trnl.expo
31run144	C405E2s		CGAAATCGGTAGACGCTACG	CCATTGAGTCTCTGCACCTATC	C405_E2	31+AC0-tRNA_S31_L001_merged.filtered.trim.fasta	water	trnL	4	C4	C	Autumn	C_9	15_09	9	30.52.00	s2	trnl.expo
32run144	P105E1s		CGAAATCGGTAGACGCTACG	CCATTGAGTCTCTGCACCTATC	P105_E1	32+AC0-tRNA_S32_L001_merged.filtered.trim.fasta	water	trnL	5	P1	P	Autumn	P_9	15_09	9	32.54.00	s2	trnl.expo
33run144	P105E2s		CGAAATCGGTAGACGCTACG	CCATTGAGTCTCTGCACCTATC	P105_E2	33+AC0-tRNA_S33_L001_merged.filtered.trim.fasta	water	trnL	5	P1	P	Autumn	P_9	15_09	9	34.43.00	s2	trnl.expo
34run144	P205E1s		CGAAATCGGTAGACGCTACG	CCATTGAGTCTCTGCACCTATC	P205_E1	34+AC0-tRNA_S34_L001_merged.filtered.trim.fasta	water	trnL	6	P2	P	Autumn	P_9	15_09	9	32.14.00	s2	trnl.expo
35run144	P205E2s		CGAAATCGGTAGACGCTACG	CCATTGAGTCTCTGCACCTATC	P205_E2	35+AC0-tRNA_S35_L001_merged.filtered.trim.fasta	water	trnL	6	P2	P	Autumn	P_9	15_09	9	30.22.00	s2	trnl.expo
1run147	S1B14s		CGAAATCGGTAGACGCTACG	CCATTGAGTCTCTGCACCTATC	S1B14	1+AC0-tRNA_S19_L001_merged.filtered.trim.fasta	air	trnL	1	S1	S	Spring	S_5	15_05	5	20.23	s3	trnl.expo
2run147	S2B11s		CGAAATCGGTAGACGCTACG	CCATTGAGTCTCTGCACCTATC	S2B11	2+AC0-tRNA_S20_L001_merged.filtered.trim.fasta	air	trnL	2	S2	S	Spring	S_5	15_05	5	24.09.00	s3	trnl.expo
3run147	S1B15s		CGAAATCGGTAGACGCTACG	CCATTGAGTCTCTGCACCTATC	S1B15	3+AC0-tRNA_S21_L001_merged.filtered.trim.fasta	air	trnL	1	S1	S	Summer	S_6	15_06	6	28.54.00	s3	trnl.expo
4run147	S2B12s		CGAAATCGGTAGACGCTACG	CCATTGAGTCTCTGCACCTATC	S2B12	4+AC0-tRNA_S22_L001_merged.filtered.trim.fasta	air	trnL	2	S2	S	Summer	S_6	15_06	6	28.29.00	s3	trnl.expo
5run147	S1B16s		CGAAATCGGTAGACGCTACG	CCATTGAGTCTCTGCACCTATC	S1B16	5+AC0-tRNA_S23_L001_merged.filtered.trim.fasta	air	trnL	1	S1	S	Summer	S_7	15_07	7	30.11.00	s3	trnl.expo
6run147	S2B13s		CGAAATCGGTAGACGCTACG	CCATTGAGTCTCTGCACCTATC	S2B13	6+AC0-tRNA_S24_L001_merged.filtered.trim.fasta	air	trnL	2	S2	S	Summer	S_7	15_07	7	31.46.00	s3	trnl.expo
7run147	S1B17s		CGAAATCGGTAGACGCTACG	CCATTGAGTCTCTGCACCTATC	S1B17	7+AC0-tRNA_S25_L001_merged.filtered.trim.fasta	air	trnL	1	S1	S	Autumn	S_9	15_09	9	NA	s3	trnl.expo
8run147	S2B14s		CGAAATCGGTAGACGCTACG	CCATTGAGTCTCTGCACCTATC	S2B14	8+AC0-tRNA_S26_L001_merged.filtered.trim.fasta	air	trnL	2	S2	S	Autumn	S_9	15_09	9	28.27.00	s3	trnl.expo
9run147	S1B18s		CGAAATCGGTAGACGCTACG	CCATTGAGTCTCTGCACCTATC	S1B18	9+AC0-tRNA_S27_L001_merged.filtered.trim.fasta	air	trnL	1	S1	S	Autumn	S_10	15_10	10	25.27.00	s3	trnl.expo
10run147	S2B15s		CGAAATCGGTAGACGCTACG	CCATTGAGTCTCTGCACCTATC	S2B15	10+AC0-tRNA_S28_L001_merged.filtered.trim.fasta	air	trnL	2	S2	S	Autumn	S_10	15_10	10	28.05.00	s3	trnl.expo
12run147	GUpres		CGAAATCGGTAGACGCTACG	CCATTGAGTCTCTGCACCTATC	GU.pre	12+AC0-tRNA_S29_L001_merged.filtered.trim.fasta	water	trnL	7	Guisa	R	Winter	R_4	15_02	4	23.15	s3	trnl.expo
13run147	GUposts		CGAAATCGGTAGACGCTACG	CCATTGAGTCTCTGCACCTATC	GU.post	13+AC0-tRNA_S30_L001_merged.filtered.trim.fasta	water	trnL	7	Guisa	R	Autumn	R_11	15_11	11	26.37.00	s3	trnl.expo
14run147	OLpres		CGAAATCGGTAGACGCTACG	CCATTGAGTCTCTGCACCTATC	OL.pre	14+AC0-tRNA_S31_L001_merged.filtered.trim.fasta	water	trnL	8	Olona	R	Winter	R_4	15_02	4	34.13.00	s3	trnl.expo
15run147	OLposts		CGAAATCGGTAGACGCTACG	CCATTGAGTCTCTGCACCTATC	OL.post	15+AC0-tRNA_S32_L001_merged.filtered.trim.fasta	water	trnL	8	Olona	R	Autumn	R_11	15_11	11	33.25.00	s3	trnl.expo
36bisrun147	S2N9s		CGAAATCGGTAGACGCTACG	CCATTGAGTCTCTGCACCTATC	S2N9	36bis+AC0-tRNA_S33_L001_merged.filtered.trim.fasta	air	trnL	2	S2	S	Summer	S_6	15_06	6	36.38.00	s3	trnl.expo
37run147	S2N10s		CGAAATCGGTAGACGCTACG	CCATTGAGTCTCTGCACCTATC	S2N10	37+AC0-tRNA_S34_L001_merged.filtered.trim.fasta	air	trnL	2	S2	S	Summer	S_7	15_07	7	30.26.00	s3	trnl.expo
38run147	S2N11s		CGAAATCGGTAGACGCTACG	CCATTGAGTCTCTGCACCTATC	S2N11	38+AC0-tRNA_S35_L001_merged.filtered.trim.fasta	air	trnL	2	S2	S	Autumn	S_9	15_09	9	26.56.00	s3	trnl.expo
1run156	S1B19s		CGAAATCGGTAGACGCTACG	CCATTGAGTCTCTGCACCTATC	S1B19	1+AC0-tRNA_S17_L001_merged.filtered.trim.fasta	air	trnL	1	S1	S	Autumn	S_11	15_11	11	20.29	s4	trnl.expo
2run156	S2B16s		CGAAATCGGTAGACGCTACG	CCATTGAGTCTCTGCACCTATC	S2B16	2+AC0-tRNA_S18_L001_merged.filtered.trim.fasta	air	trnL	2	S2	S	Autumn	S_11	15_11	11	19.09	s4	trnl.expo
3run156	S1B20s		CGAAATCGGTAGACGCTACG	CCATTGAGTCTCTGCACCTATC	S1B20	3+AC0-tRNA_S19_L001_merged.filtered.trim.fasta	air	trnL	1	S1	S	Winter	S_12	15_12	12	24.24.00	s4	trnl.expo
4run156	S2B17s		CGAAATCGGTAGACGCTACG	CCATTGAGTCTCTGCACCTATC	S2B17	4+AC0-tRNA_S20_L001_merged.filtered.trim.fasta	air	trnL	2	S2	S	Winter	S_12	15_12	12	23.06	s4	trnl.expo
5run156	S1B21s		CGAAATCGGTAGACGCTACG	CCATTGAGTCTCTGCACCTATC	S1B21	5+AC0-tRNA_S21_L001_merged.filtered.trim.fasta	air	trnL	1	S1	S	Winter	S_13	16_01	13	18.07	s4	trnl.expo
6run156	S2B18s		CGAAATCGGTAGACGCTACG	CCATTGAGTCTCTGCACCTATC	S2B18	6+AC0-tRNA_S22_L001_merged.filtered.trim.fasta	air	trnL	2	S2	S	Winter	S_13	16_01	13	23.13	s4	trnl.expo
7run156	S1B22s		CGAAATCGGTAGACGCTACG	CCATTGAGTCTCTGCACCTATC	S1B22	7+AC0-tRNA_S23_L001_merged.filtered.trim.fasta	air	trnL	1	S1	S	Winter	S_14	16_02	14	26.7	s4	trnl.expo
8run156	S2B19s		CGAAATCGGTAGACGCTACG	CCATTGAGTCTCTGCACCTATC	S2B19	8+AC0-tRNA_S24_L001_merged.filtered.trim.fasta	air	trnL	2	S2	S	Winter	S_14	16_02	14	22.18	s4	trnl.expo
9run156	S1B23s		CGAAATCGGTAGACGCTACG	CCATTGAGTCTCTGCACCTATC	S1B23	9+AC0-tRNA_S25_L001_merged.filtered.trim.fasta	air	trnL	1	S1	S	Spring	S_15	16_03	15	29.21.00	s4	trnl.expo
10run156	S2B20s		CGAAATCGGTAGACGCTACG	CCATTGAGTCTCTGCACCTATC	S2B20	10+AC0-tRNA_S26_L001_merged.filtered.trim.fasta	air	trnL	2	S2	S	Spring	S_15	16_03	15	32.09.00	s4	trnl.expo
11run156	S2N13s		CGAAATCGGTAGACGCTACG	CCATTGAGTCTCTGCACCTATC	S2N13	11+AC0-tRNA_S27_L001_merged.filtered.trim.fasta	air	trnL	2	S2	S	Autumn	S_11	15_11	11	29.41.00	s4	trnl.expo
14run156	GUDs		CGAAATCGGTAGACGCTACG	CCATTGAGTCTCTGCACCTATC	GU.D	14+AC0-tRNA_S28_L001_merged.filtered.trim.fasta	water	trnL	7	Guisa	R	Winter	R_12	15_12	12	31.59.00	s4	trnl.expo
15run156	OLDs		CGAAATCGGTAGACGCTACG	CCATTGAGTCTCTGCACCTATC	OL.D	15+AC0-tRNA_S29_L001_merged.filtered.trim.fasta	water	trnL	8	Olona	R	Winter	R_12	15_12	12	30.32.00	s4	trnl.expo
16run156	GUGs		CGAAATCGGTAGACGCTACG	CCATTGAGTCTCTGCACCTATC	GU.G	16+AC0-tRNA_S30_L001_merged.filtered.trim.fasta	water	trnL	7	Guisa	R	Winter	R_13	16_01	13	22.39	s4	trnl.expo
17run156	GUFs		CGAAATCGGTAGACGCTACG	CCATTGAGTCTCTGCACCTATC	GU.F	17+AC0-tRNA_S31_L001_merged.filtered.trim.fasta	water	trnL	7	Guisa	R	Winter	R_14	16_02	14	31.56.00	s4	trnl.expo
18run156	GUMs		CGAAATCGGTAGACGCTACG	CCATTGAGTCTCTGCACCTATC	GU.M	18+AC0-tRNA_S32_L001_merged.filtered.trim.fasta	water	trnL	7	Guisa	R	Spring	R_15	16_03	15	34.08.00	s4	trnl.expo
19run156	OLMs		CGAAATCGGTAGACGCTACG	CCATTGAGTCTCTGCACCTATC	OL.M	19+AC0-tRNA_S33_L001_merged.filtered.trim.fasta	water	trnL	8	Olona	R	Spring	R_15	16_03	15	37.28.00	s4	trnl.expo
